# CRISPR screens reveal convergent targeting strategies against evolutionarily distinct chemoresistance in cancer

**DOI:** 10.1101/2024.04.24.591030

**Authors:** Chunge Zhong, Wen-Jie Jiang, Yingjia Yao, Zexu Li, You Li, Shengnan Wang, Xiaofeng Wang, Wenjuan Zhu, Siqi Wu, Jing Wang, Shuangshuang Fan, Shixin Ma, Yeshu Liu, Han Zhang, Wenchang Zhao, Lu Zhao, Yi Feng, Zihan Li, Ruifang Guo, Li Yu, Fengyun Pei, Jun Hu, Xingzhi Feng, Zihuan Yang, Zhengjia Yang, Xueying Yang, Yue Hou, Danni Zhang, Dake Xu, Ren Sheng, Yihao Li, Lijun Liu, Hua-Jun Wu, Jun Huang, Teng Fei

## Abstract

Resistance to chemotherapy has been a major hurdle that limits therapeutic benefits for many types of cancer. Here we systematically identify genetic drivers underlying chemoresistance by performing 30 genome-scale CRISPR knockout screens for seven chemotherapeutic agents in multiple cancer cells. Chemoresistance genes vary between conditions primarily due to distinct genetic background and mechanism of action of drugs, manifesting heterogeneous and multiplexed routes towards chemoresistance. By focusing on oxaliplatin and irinotecan resistance in colorectal cancer, we unravel that evolutionarily distinct chemoresistance can share consensus vulnerabilities identified by 26 second-round CRISPR screens with druggable gene library. We further pinpoint PLK4 as a therapeutic target to overcome oxaliplatin resistance in various models via genetic ablation or pharmacological inhibition, highlighting a single-agent strategy to antagonize evolutionarily distinct chemoresistance. Our study not only provides resources and insights into the molecular basis of chemoresistance, but also proposes potential biomarkers and therapeutic strategies against such resistance.
