## Supplementary Table 6 for "CRISPR screens reveal convergent targeting strategies against evolutionarily distinct chemoresistance in cancer"

### Sheet: oligos and primers
Name	Sequence (5’ to 3’)
Primers for sequencing library construction
lentiCRISPR_1st_Forward	AATGGACTATCATATGCTTACCGTAACTTGAAAGTATTTCG
lentiCRISPR_ 1st_Reverse	GGAGTTCAGACGTGTGCTCTTCCGATCTCCAGTACACGACATCACTTTCCCAGTTTAC
lentiCRISPR_2nd_ Forward	AATGATACGGCGACCACCGAGATCTACACTCTTTCCCTACACGACGCTCTTCCGATCTATCTTGTGGAAAGGACGAAACACC
lentiCRISPR_2nd_Index1 Reverse	CAAGCAGAAGACGGCATACGAGATATCACGTTGTGACTGGAGTTCAGACGTGTGCTCTTCCGATCT
lentiCRISPR_2nd_Index2 Reverse	CAAGCAGAAGACGGCATACGAGATCGATGTTTGTGACTGGAGTTCAGACGTGTGCTCTTCCGATCT
lentiCRISPR_2nd_Index3 Reverse	CAAGCAGAAGACGGCATACGAGATTTAGGCATGTGACTGGAGTTCAGACGTGTGCTCTTCCGATCT
lentiCRISPR_2nd_Index4 Reverse	CAAGCAGAAGACGGCATACGAGATTGACCACTGTGACTGGAGTTCAGACGTGTGCTCTTCCGATCT
lentiCRISPR_2nd_Index5 Reverse	CAAGCAGAAGACGGCATACGAGATACAGTGGTGTGACTGGAGTTCAGACGTGTGCTCTTCCGATCT
lentiCRISPR_2nd_Index6 Reverse	CAAGCAGAAGACGGCATACGAGATGCCAATGTGTGACTGGAGTTCAGACGTGTGCTCTTCCGATCT
lentiCRISPR_2nd_Index7 Reverse	CAAGCAGAAGACGGCATACGAGATCAGATCTGGTGACTGGAGTTCAGACGTGTGCTCTTCCGATCT
lentiCRISPR_2nd_Index8 Reverse	CAAGCAGAAGACGGCATACGAGATACTTGATGGTGACTGGAGTTCAGACGTGTGCTCTTCCGATCT
lentiCRISPR_2nd_Index9 Reverse	CAAGCAGAAGACGGCATACGAGATGATCAGCGGTGACTGGAGTTCAGACGTGTGCTCTTCCGATCT
lentiCRISPR_2nd_Index10 Reverse	CAAGCAGAAGACGGCATACGAGATTAGCTTGTGTGACTGGAGTTCAGACGTGTGCTCTTCCGATCT
lentiCRISPR_2nd_Index11 Reverse	CAAGCAGAAGACGGCATACGAGATGGCTACAGGTGACTGGAGTTCAGACGTGTGCTCTTCCGATCT
lentiCRISPR_2nd_Index12 Reverse	CAAGCAGAAGACGGCATACGAGATCTTGTACTGTGACTGGAGTTCAGACGTGTGCTCTTCCGATCT
sgRNAs for gene knockout
sgRNA_SLC43A2-1_Forward	CACCGGCAGAGCCGGGGCACGAGG
sgRNA_SLC43A2-1_Reverse	AAACCCTCGTGCCCCGGCTCTGCC
sgRNA_SLC43A2-2_Forward	CACCGGAGGACTGCCGAGAAGAGG
sgRNA_SLC43A2-2_Reverse	AAACCCTCTTCTCGGCAGTCCTCC
sgRNA_TP53-1_Forward	CACCGCAGTCACAGCACATGACGG
sgRNA_TP53-1_Reverse	AAACCCGTCATGTGCTGTGACTGC
sgRNA_TP53-2_Forward	CACCGCCAGCAGCTCCTACACCGG
sgRNA_TP53-2_Reverse	AAACCCGGTGTAGGAGCTGCTGGC
sgRNA_CDKN1A-1_Forward	CACCGCACTGGGCCGAAGAGGCGG
sgRNA_CDKN1A-1_Reverse	AAACCCGCCTCTTCGGCCCAGTGC
sgRNA_CDKN1A-2_Forward	CACCGATGGCGGGCTGCATCCAGG
sgRNA_CDKN1A-2_Reverse	AAACCCTGGATGCAGCCCGCCATC
sgRNA_BEND3-1_Forward	CACCGCTGTGAGCTGGTACTCAGG
sgRNA_BEND3-1_Reverse	AAACCCTGAGTACCAGCTCACAGC
sgRNA_BEND3-2_Forward	CACCGTGTCCCCGGCGTGAAGAGG
sgRNA_BEND3-2_Reverse	AAACCCTCTTCACGCCGGGGACAC
sgRNA_CCDC101-1_Forward	CACCGGTCTCTGTTGGAAGAGAGG
sgRNA_CCDC101-1_Reverse	AAACCCTCTCTTCCAACAGAGACC
sgRNA_CCDC101-2_Forward	CACCGCGGAAGACCATGCGCAGAG
sgRNA_CCDC101-2_Reverse	AAACCTCTGCGCATGGTCTTCCGC
sgRNA_KEAP1-1_Forward	CACCGTCCACTGAGTGCAAGGCGG
sgRNA_KEAP1-1_Reverse	AAACCCGCCTTGCACTCAGTGGAC
sgRNA_KEAP1-2_Forward	CACCGCAGTCACAGTGCCCTGAGG
sgRNA_KEAP1-2_Reverse	AAACCCTCAGGGCACTGTGACTGC
sgRNA_MED19-1_Forward	CACCGCACCGCCTCCTGCGGGCGG
sgRNA_MED19-1_Reverse	AAACCCGCCCGCAGGAGGCGGTGC
sgRNA_MED19-2_Forward	CACCGGCCACGGCTCCTCCTGGCG
sgRNA_MED19-2_Reverse	AAACCGCCAGGAGGAGCCGTGGCC
sgRNA_MMACHC-1_Forward	CACCGTGTGGAGGCTGACCCATGG
sgRNA_MMACHC-1_Reverse	AAACCCATGGGTCAGCCTCCACAC
sgRNA_MMACHC-2_Forward	CACCGGGTGTATGCACACACCTGA
sgRNA_MMACHC-2_Reverse	AAACTCAGGTGTGTGCATACACCC
sgRNA_PLK1-1_Forward	CACCGGTTGTCCTCGAAAAAGCCG
sgRNA_PLK1-1_Reverse	AAACCGGCTTTTTCGAGGACAACC
sgRNA_PLK1-2_Forward	CACCGCCCCAGCACATCAACCCCG
sgRNA_PLK1-2_Reverse	AAACCGGGGTTGATGTGCTGGGGC
sgRNA_PLK4-1_Forward	CACCGCTGTGTCAGTGTCGAAGGG
sgRNA_PLK4-1_Reverse	AAACCCCTTCGACACTGACACAGC
sgRNA_PLK4-2_Forward	CACCGAGCATACTTGATTCAGAGG
sgRNA_PLK4-2_Reverse	AAACCCTCTGAATCAAGTATGCTC
sgRNA_AAVS1_Forward	CACCGCCTGTCATGGCATCTTCCAG
sgRNA_AAVS1_Reverse	AAACCTGGAAGATGCCATGACAGGC
Primers for indel assay to amplify target gDNA region
SLC43A2-sgRNA-1 Forward	GGATGCTCTCGAATGGGACTCTCA
SLC43A2-sgRNA-1 Reverse	CCTGATATCAGGTACGACCAGGAT
SLC43A2-sgRNA-2 Forward	GCGCAAGACAGATCGCTCTGA
SLC43A2-sgRNA-2 Reverse	CCTCAGTTTACCTCGGAGTGAGCT
TP53-sgRNA-1 Forward	GGACAGGAGTCAGAGATCACACATT
TP53-sgRNA-1 Reverse	CTGTGAGTGGATCCATTGGAAGGGCA
TP53-sgRNA-2 Forward	CCATGGGACTGACTTTCTGCTCTT
TP53-sgRNA-2 Reverse	GGAGAGATGCTGAGGGTGTGATGG
CDKN1A-sgRNA-1 Forward	GGCACAAGGGTACAAGACAGTGACA
CDKN1A-sgRNA-1 Reverse	GGTCCTTGCTCTTGCAATAGACTTG
CDKN1A-sgRNA-2 Forward	GGAAGACCAGCTGGAAGGAGTGAGA
CDKN1A-sgRNA-2 Reverse	GGTCCCTTACAAAGTCCTTCCGTG
BEND3-sgRNA-1 Forward	CCACCTGCTCTGCCTCAAAGAA
BEND3-sgRNA-1 Reverse	GGCATCTCGCACAAGATCATGGAGAA
BEND3-sgRNA-2 Forward	GCGGTGAGATAAAGATTGCATCGTT
BEND3-sgRNA-2 Reverse	GCAGCTGCAATGTGAAGGCT
CCDC101-sgRNA-1 Forward	CCTGACCTCAGGTGATCCACACT
CCDC101-sgRNA-1 Reverse	GGCTGGCTTTACGACACACAG
CCDC101-sgRNA-2 Forward	CCAGCATTCAGATCAGCAAACACAG
CCDC101-sgRNA-2 Reverse	GGCAAGTTCGGTGACCAGAGAGCA
KEAP1-sgRNA-1 Forward	GCAAATGGATTCTGCTTCACCTACT
KEAP1-sgRNA-1 Reverse	GGAGGCCGTGTAGGCGAATTCAAT
KEAP1-sgRNA-2 Forward	GGTACTGTGGGAGGCATTGGA
KEAP1-sgRNA-2 Reverse	GCAGCCCGTTGGTGAACATGGCCTT
MED19-sgRNA-1 Forward	CCTGAGGCATCCAATGACAAG
MED19-sgRNA-1 Reverse	GCCCGCCATTCATCCCTTT
MED19-sgRNA-2 Forward	CCTGAGGCATCCAATGACAAG
MED19-sgRNA-2 Reverse	CAGTGTCAGGGACACAGCCT
MMACHC-sgRNA-1 Forward	CCTTCCTTCACACCAGGTGTTATGT
MMACHC-sgRNA-1 Reverse	GGCCTGTTCACTTCCCACTCAGTGT
MMACHC-sgRNA-2 Forward	GGCTTCTCTGAGGGCTGAGCCAA
MMACHC-sgRNA-2 Reverse	CCTGTCACATGCGGTTGTCT
Primers for cloning PLK4-WT (PAM mutated) from PLK4 cDNA into pHAGE vector
Frag#1_Forward	GAATTCTCTAGAGCCACCATGGCGACCTGCATCGG
Frag#1_Reverse	ATGCATACTCCTTTACAAGCTCCACACACACTTCCTCTGAATCAAGTATGCTCACCACAG
Frag#2_Forward	GTGTGTGTGGAGCTTGTAAAGGAGTATGCAT
Frag#2_Reverse	CACAGGATCCTCACTTATCGTCATCGTCTTTGTAATCGGCCATATGAAAATTAGGAGTCGGATTAG
Frag#3_Forward (for PLK4 full length)	TTTTTTTCTTCCATTTCAGGTGTCGTGAGGAATTCTCTAGAGCCACCATGGCGACCTG
Frag#3_Reverse (for PLK4 full length)	GGACTTTCCACACCCTAACTGACACACATTCCACAGGATCCTCACTTATCGTCATCGTCTTTGT
Primers for cloning PLK4-D154A (PAM mutated) from PLK4 cDNA into pHAGE vector
Frag#1_Forward	GAATTCTCTAGAGCCACCATGGCGACCTGCATCGG
Frag#1_Reverse	ATGTGGCATTTTCAGTTGAGTTGCCAGCCCAAAAGCAGCAATCTTGATGTTCATATTACGAGTCAGTAGG
Frag#2_Forward	TTTTGGGCTGGCAACTCAACTGAAAATGCCACAT
Frag#2_Reverse	ATGCATACTCCTTTACAAGCTCCACACACACTTCCTCTGAATCAAGTATGCTCACCACAG
Frag#3_Forward	GTGTGTGTGGAGCTTGTAAAGGAGTATGCAT
Frag#3_Reverse	CACAGGATCCTCACTTATCGTCATCGTCTTTGTAATCGGCCATATGAAAATTAGGAGTCGGATTAG
Frag#4_Forward (for PLK4 full length)	TTTTTTTCTTCCATTTCAGGTGTCGTGAGGAATTCTCTAGAGCCACCATGGCGACCTG
Frag#4_Reverse (for PLK4 full length)	GGACTTTCCACACCCTAACTGACACACATTCCACAGGATCCTCACTTATCGTCATCGTCTTTGT
